# Immune cell senescence drives responsiveness to immunotherapy in melanoma

**DOI:** 10.1101/2025.07.31.667878

**Authors:** Pavlos Pantelis, Dimitrios Christos Tremoulis, Konstantinos Evangelou, Panagiotis Bakouros, Sophia Magkouta, Dimitris Veroutis, Orestis Ntintas, George Theocharous, Ioannis V. Kostopoulos, Eftychia Chatziioannou, Ioanna A. Anastasiou, Nefeli Lagopati, Dimitrios Skaltsas, Dimitris Kletsas, Dimitris Thanos, Alexandros J. Stratigos, Martin Röcken, Lukas Flatz, Russell Petty, George P Chrousos, Dimitris Vlachakis, Ourania E. Tsitsilonis, Timokratis Karamitros, Vassilis G. Gorgoulis

## Abstract

**Background:** Immunotherapy has significantly improved cancer treatment. However, it is not effective in all cancer patients, rendering the need to further delineate the differences among responders and non-responders at the molecular and cellular level. Unresponsiveness to immunotherapy has been attributed to dysfunctional immune cell states such as T-cell exhaustion and anergy, whereas the contribution of cellular senescence remains elusive. Herein, we have investigated the role of immune cell senescence in the response to checkpoint inhibitors in melanomas where these immunotherapies are applied as a first line treatment.

**Methods:** Two senescence detecting complementary approaches were utilized in a case control study we conducted. First, we implemented a senescence molecular signature we developed, termed “SeneVick” retrospectively in a single cell RNA-seq dataset from melanoma patients who received immunotherapy. Prior to this analysis, the signature was extensively validated in a variety of cell/tissue contexts, senescence types and species. Second, cellular senescence was assessed via an established experimental algorithmic approach in circulating immune cells of an analogous melanoma clinical cohort.

**Results:** Melanoma patients who did not respond to immunotherapy exhibited increased cellular senescence in their CD8+ T-cells, CD4+ T-cells, B-cells and NK cells compared to responders. This phenomenon was independent of patients’ age and not an outcome of immunotherapy, in contrast to conventional anti-cancer treatments. Interestingly, alterations of cell-cell interactions among the immune sub-populations in non-responders compared to responders were identified, suggesting the involvement of immune cell senescence in defective immune responses and treatment failure.

**Conclusion:** Overall, our findings support cellular senescence of the immune cell compartment within the TME, as a potent determinant of the response to immunotherapy and pave the way for strategies targeting immune cell senescence, as promising approaches to improve the outcome of such interventions.
