## Supplementary material for "Immune cell senescence drives responsiveness to immunotherapy in melanoma": Supl Table 1

### Sheet: Φύλλο1
Table S1: Housekeeping genes for quality control of cells
ACTB	RPL23	RPL7A	RPS28
B2M	RPL23A	RPL7L1	RPS29
HNRPLL	RPL24	RPL8	RPS3
HPRT	RPL26	RPL9	RPS3A
PPIA	RPL27	RPLP0	RPS4X
PRPS1	RPL27A	RPLP1	RPS5
PRPS1L1	RPL28	RPLP2	RPS6
PRPS1L3	RPL29	RPS10	RPS6KA1
PRPS2	RPL3	RPS11	RPS6KA2
PRPSAP1	RPL30	RPS12	RPS6KA3
PRPSAP2	RPL32	RPS13	RPS6KA4
RPL10	RPL34	RPS14	RPS6KA5
RPL10A	RPL35	RPS15	RPS6KA6
RPL10L	RPL35A	RPS15A	RPS6KB1
RPL11	RPL36	RPS16	RPS6KB2
RPL12	RPL36A	RPS17	RPS6KC1
RPL13	RPL36AL	RPS18	RPS6KL1
RPL13A-PS1	RPL37	RPS19	RPS7
RPL14	RPL37A	RPS19-PS3	RPS8
RPL15	RPL38	RPS19BP1	RPS9
RPL17	RPL39	RPS20	RPSA
RPL18	RPL39L	RPS21	TRPS1
RPL18A	RPL3L	RPS24	UBB
RPL19	RPL4	RPS25
RPL21	RPL41	RPS26
RPL22	RPL5	RPS27
RPL22L1	RPL6	RPS27A
RPL23	RPL7	RPS27L
