## Supplementary material for "Immune cell senescence drives responsiveness to immunotherapy in melanoma": Supl Table 2

### Sheet: Φύλλο1
Table S2: Clinical data of Melanoma studies (PMC6641984 and PMC6410377)
Patient ID	Response Status	Age	Baseline Biopsy (days from baseline; site; lesion response)	Post I biopsy (days from baseline; site; lesion response)	Post II biopsy (days from baseline; site; lesion response)
P1	R	49	0; right chest; regression	48; anterior neck; regression	437; anterior neck; progression
P2	NR	75	0; small bowel; progression	35; left axilla; progression	NA
P3	NR	83	0; right anterior lower leg; progression	63; right distal anterior thigh; progression	161; right anterior knee; progression
P4	NR	29	(-2); left shoulder; progression prior to therapy	NA	NA
P5	R	33	NA	199; Post_P#5- right iliac soft tissue mass; progression. Post_P#5_2- right buttock; regression	NA
P6	R	66	(-70); left upper back; progression	270; right colectomy mass in cecum; progression	NA
P7	NR	74	0; left forehead; regression	22; left forehead; regression	NA
P8	NR	49	(-12); left axillary lymph node; regression	62; left axillary lymph node; regression	NA
P10	R	60	NA	760; small bowel mass; progression	NA
P11	R	68	NA	118; right inguinal lymph node; progression	NA
P12	R	68	(-16); small bowel resection; progression	77; left anterior shoulder; progression	NA
P13	R	48	NA	297; porta hepatis; progression	NA
P14	R	70	NA	462; left axilla lesion; progression	NA
P15	R	72	0; right back subcutaneous; progression	73; left lower back; progression	NA
P16	R	62	NA	67; right abdomen soft tissue; progression	NA
P17	NR	68	NA	61; right axillary lymph node; regression	NA
P19	NR	53	NA	21; left axillary lymph node; regression	NA
P20	R	64	0; right inguinoiliac lymphadenectomy; progression	199; right pelvic mass; progression	NA
P21	NR	75	NA	867; jejunum; regression	NA
P22	R	56	NA	31; right supraclavicular mass; progression	NA
P23	R	62	NA	403; left frontal craniotomy; progression	622; left neck mass; progression
P24	NR	73	0; left lower back; regression	NA	NA
P25	R	74	0; adrenal gland; progression	NA	NA
P26	NR	72	(-56); axillary lymph node, regression	NA	NA
P27	R	62	(-35); upper abdomen; progression	NA	NA
P28	R	67	0; right groin; regression	41; right groin; progression	89; right groin; progression
P29	NR	79	(-67); left axillary lymph node; regression	NA	NA
P30	R	64	NA	573; left laparoscopic adrenalectomy; progression	NA
P31	R	52	(-7); right axilla; progression	NA	NA
P33	NR	65	(-66); left axillary lymph node; regression	NA	NA
P35	NR	70	(-31); right iliac lymph node; regression	NA	NA
Mel78	NR	NA	NA	NA	NA
Mel88	NR	NA	NA	NA	NA
Mel94	NR	NA	NA	NA	NA
Mel60	NR	NA	NA	NA	NA
Mel75	NR	NA	NA	NA	NA
Mel74	NR	NA	NA	NA	NA
Mel58	NR	NA	NA	NA	NA
Mel72	NR	NA	NA	NA	NA
Mel194	NR	NA	NA	NA	NA
Mel102	NR	NA	NA	NA	NA
Mel98	NR	NA	NA	NA	NA
Mel110	NR	NA	NA	NA	NA
Mel75.1	NR	NA	NA	NA	NA
Mel106	NR	NA	NA	NA	NA
Mel126	NR	NA	NA	NA	NA
Mel04.3	R	NA	NA	NA	NA
Mel121.1	NR	NA	NA	NA	NA
