## Supplementary material for "Immune cell senescence drives responsiveness to immunotherapy in melanoma": Supl Table 3

### Sheet: Φύλλο1
Table S3: Clinical features and tretment information for clinical melanoma cohort
Patient characteristics	No patients	%
Total	24	100
Age at Start of ICI, years [median; IQR]	65 [61-71]
Sex
Female	13	55
Male	11	45
Melanoma type
Superficial Spreading Melanoma (SSM)	7	29
Nodular melanoma (NM)	8	33
Acral Lentiginous Melanoma (ALM)	4	17
Unknown primary melanoma (occult)	4	17
Uveal melanoma	1	4
Immune Checkpoint Inhibition type
Ipilimumab	4	17
Nivolumab	3	12.5
Nivolumab adjuvant	1	4
Pembrolizumab	7	29
Ipilimumab + Nivolumab	9	37.5
Response Status
Responder (R)	6 CR	25
	5 PR	21
Non-responder (NR)	2 SD	8
	11 PD	45
Stage initial at diagnosis*
I	1	4
II	3	12.5
III	13	54.5
IV	7	29
Stage at ICI initiation*
IVa	2	8
IVb	7	30
IVc	14	58
IVd	1	4
LDH at therapy start, U/l [median; IQR]	286 [202.5-385.5]
S100 at therapy start, µg/l [median; IQR]	0.1 [0.07-0.19]
Elapsed time from ICI start to sample aquisition, days [median; IQR]	43 [42-63]
PBMCs, Mio [median; IQR]	7.1 [6.3-12]
Abbreviations
ICI: Immun checkpoint inhibition
PBMC:Peripheral Blood Monocytes
IQR: Interquartile rate
CR: Complete Response
PR: Partial Response
SD: Stable Disease
PD: Progressive Disease
*Staging according to AJCC edition 8
