## Supplementary material for "Immune cell senescence drives responsiveness to immunotherapy in melanoma": Supl Table 4

### Sheet: Φύλλο1
Table S4: Antibodies applied in Flow Cytometry Analysis
Antibody	Clone	Company	Antigen Location
BD Horizon™ BV605 Mouse Anti-Human CD28	Clone: CD28.2	BD Biosciences	Surface
BD Horizon™ RB705 Mouse Anti-Human CD38	Clone: HIT2	BD Biosciences	Surface
BD OptiBuild™ BV750 Mouse Anti-Human CD3	Clone: SK7	BD Biosciences	Surface
BD Horizon™ BV421 Mouse Anti-Human CD27	Clone: M-T271	BD Biosciences	Surface
BD Horizon™ BV786 Mouse Anti-Human CD19	Clone: SJ25C1	BD Biosciences	Surface
BD Horizon™ RB670 Mouse Anti-Human CD279 (PD-1)	Clone: EH12.1	BD Biosciences	Surface
BD OptiBuild™ RB613 Mouse Anti-Human CD223 (LAG-3)	Clone: T47-530	BD Biosciences	Surface
BD Horizon™ BV480 Mouse Anti-Human CD56	Clone: NCAM16.2	BD Biosciences	Surface
BD Horizon™ BB515 Mouse Anti-Human CD57	Clone: NK-1	BD Biosciences	Surface
BD Horizon™ RB545 Mouse Anti-Human CD14	Clone: M5E2	BD Biosciences	Surface
BD Horizon™ BV510 Mouse Anti-Human CD4	Clone: SK3	BD Biosciences	Surface
BD Horizon™ V450 Mouse Anti-Human CD45	Clone: HI30	BD Biosciences	Surface
BD Horizon™ BV711 Mouse Anti-Human Ki-67	Clone: B56	BD Biosciences	Intracellular
BD Horizon™ RB780 Mouse Anti-Human CD127	Clone: HIL-7R-M21	BD Biosciences	Surface
BD Horizon™ RB744 Mouse Anti-Human CD25 (IL-2 Receptor α)	Clone: 2A3	BD Biosciences	Surface
Brilliant Violet 570™ anti-human CD16	Clone: 3G8	BioLegend Inc.	Surface
BD Horizon™ Fixable Viability Stain 570		BD Biosciences	Surface
GLF16			Cytoplasmic
