## Supplementary material for "Immune cell senescence drives responsiveness to immunotherapy in melanoma": Supl Table 5

### Sheet: Φύλλο1
Table S5: T cell Exhaustion and Anergy markers
T Cell Exhaustion	T cell Anergy
TIGIT	Egr-2
LAG-3	Egr-3
TIM-3	Cbl-b
PD-1	GRAIL
BTLA	NFAT1
CD160	IL-22
CD244/2B4	RAS
CTLA-4
IFNA1
IFNB1
IL-2
IFNG
TNF-α
PRF1
GZMB
